# Early posttranscriptional response to tetracycline exposure in a gram-negative soil bacterium reveals unexpected attenuation mechanism of a DUF1127 gene

**DOI:** 10.1101/2025.01.31.635925

**Authors:** Jennifer A.F. Kothe, Till Sauerwein, Theresa Dietz, Robina Scheuer, Muhammad Elhossary, Susanne Barth-Weber, Jan Wähling, Konrad U. Förstner, Elena Evguenieva-Hackenberg

**Affiliations:** Institute of Microbiology and Molecular Biology, University of Giessen, 35392 Giessen, Germany; ZB MED - Information Center for Life Sciences and University of Cologne, 50931 Cologne, Germany; TH Köln – University of Applied Sciences, 50678 Cologne, Germany

## Abstract

The Gram-negative, soil-dwelling plant symbiont *Sinorhizobium meliloti* shares its free-living habitat with antibiotic producers. To learn about early steps of its adaptation to antibiotics, we analyzed transcriptome changes after 10 min exposure to subinhibitory amount of tetracycline (Tc). RNA-seq revealed 297 differentially expressed genes. Besides ten upregulated ribosomal genes, there was no recognizable functional pattern in the observed changes. Instead, upregulated genes were mostly first in operons and often small, while downregulated genes were downstream in operons. Furthermore, we detected mRNA stabilization upon Tc exposure for several up- and down-regulated genes. Thus, mRNA stabilization contributed to increased mRNA levels, but for downstream genes its effect was counteracted by premature transcriptional termination caused by disrupted coupling between transcription and translation. Using reporter constructs, we found that a DUF1127 gene, showing highest mRNA increase, is controlled by transcription attenuation depending on the translation of an upstream ORF (uORF). Our data suggest the following model: The attenuation strongly depends on the accessibility of C-rich codons at the begin of the uORF. The accessibility is guaranteed by translation of the uORF, and is possible in a time window after a ribosome moves downstream and before a next ribosome occupies the ribosomal binding site (RBS). The accessibility is blocked either by impaired translation initiation or, in the absence of ribosome binding, by base-pairing between the RBS and the C-rich codons. We propose that this is used by bacteria to monitor ribosome availability and translation efficiency, and to ensure reciprocal expression of the DUF1127 gene.
