## Supplemental Table 2 for "Early posttranscriptional response to tetracycline exposure in a gram-negative soil bacterium reveals unexpected attenuation mechanism of a DUF1127 gene"

### Sheet: Sheet1
GO Terms
Index	ID	Description	GeneRatio	BgRatio	pvalue	p.adjust	qvalue	geneID	Count
GO:0003735	GO:0003735	structural constituent of ribosome	10/38	55/1381	1e-06	1.7e-05	1.7e-05	61601764/61602702/61602757/61602813/61602814/61602817/61602818/61602828/61602958/61604723	10
GO:0000150	GO:0000150	DNA strand exchange activity	1/38	2/1381	0.054295	0.172555	0.172077	61602067	1
GO:0000906	GO:0000906	6%2C7-dimethyl-8-ribityllumazine synthase activity	1/38	2/1381	0.054295	0.172555	0.172077	61602673	1
GO:0003747	GO:0003747	translation release factor activity	1/38	2/1381	0.054295	0.172555	0.172077	61602789	1
GO:0004360	GO:0004360	glutamine-fructose-6-phosphate transaminase (isomerizing) activity	1/38	2/1381	0.054295	0.172555	0.172077	61603125	1
GO:0005525	GO:0005525	GTP binding	2/38	14/1381	0.054491	0.172555	0.172077	61601920/61604554	2
GO:0008757	GO:0008757	S-adenosylmethionine-dependent methyltransferase activity	1/38	3/1381	0.080355	0.190843	0.190314	61604673	1
GO:0043022	GO:0043022	ribosome binding	1/38	3/1381	0.080355	0.190843	0.190314	61601920	1
GO:0005507	GO:0005507	copper ion binding	1/38	5/1381	0.130394	0.266707	0.265968	61599350	1
GO:0003746	GO:0003746	translation elongation factor activity	1/38	6/1381	0.154409	0.266707	0.265968	61602815	1
GO:0015078	GO:0015078	proton transmembrane transporter activity	1/38	6/1381	0.154409	0.266707	0.265968	61604204	1
GO:0003723	GO:0003723	RNA binding	1/38	7/1381	0.177778	0.281482	0.280703	61602817	1
GO:0003924	GO:0003924	GTPase activity	1/38	12/1381	0.285508	0.411206	0.410067	61601920	1
GO:0009055	GO:0009055	electron transfer activity	1/38	13/1381	0.30534	0.411206	0.410067	61599350	1
GO:0005215	GO:0005215	transporter activity	1/38	14/1381	0.324637	0.411206	0.410067	61602576	1
GO:0003677	GO:0003677	DNA binding	3/38	76/1381	0.348767	0.414161	0.413013	61602067/61604560/61599327	3
GO:0016887	GO:0016887	ATP hydrolysis activity	1/38	25/1381	0.505283	0.564729	0.563164	61601264	1
GO:0016491	GO:0016491	oxidoreductase activity	1/38	47/1381	0.736594	0.777516	0.775362	61599059	1
GO:0005524	GO:0005524	ATP binding	1/38	110/1381	0.959199	0.959199	0.956542	61604668	1
