## Supplemental Table 3 for "Early posttranscriptional response to tetracycline exposure in a gram-negative soil bacterium reveals unexpected attenuation mechanism of a DUF1127 gene"

### Sheet: Sheet1
KEGG Pathways
index	category	subcategory	ID	Description	GeneRatio	BgRatio	pvalue	p.adjust	qvalue	geneID	Count
smel03010	Genetic Information Processing	Translation	smel03010	Ribosome - Sinorhizobium meliloti 2011	7/35	64/2076	6.5e-05	0.002972	0.002857	SM2011_c00363/SM2011_c01804/SM2011_c01313/SM2011_c01310/SM2011_c01309/SM2011_c01299/SM2011_c02101	7
smel00250	Metabolism	Amino acid metabolism	smel00250	Alanine, aspartate and glutamate metabolism - Sinorhizobium meliloti 2011	4/35	45/2076	0.006179	0.142106	0.136578	SM2011_c00231/SM2011_c03826/SM2011_a1871/SM2011_b21186	4
smel00480	Metabolism	Metabolism of other amino acids	smel00480	Glutathione metabolism - Sinorhizobium meliloti 2011	3/35	31/2076	0.014287	0.205528	0.197533	SM2011_c00383/SM2011_c00097/SM2011_c03882	3
smel01110	Metabolism	Global and overview maps	smel01110	Biosynthesis of secondary metabolites - Sinorhizobium meliloti 2011	12/35	382/2076	0.017872	0.205528	0.197533	SM2011_c00815/SM2011_c00005/SM2011_c00042/SM2011_c01777/SM2011_c02047/SM2011_c00495/SM2011_c00149/SM2011_c03172/SM2011_c03091/SM2011_c03826/SM2011_c03858/SM2011_b21494	12
smel03018	Genetic Information Processing	Folding, sorting and degradation	smel03018	RNA degradation - Sinorhizobium meliloti 2011	2/35	22/2076	0.051663	0.475299	0.456809	SM2011_c01090/SM2011_b20880	2
smel00350	Metabolism	Amino acid metabolism	smel00350	Tyrosine metabolism - Sinorhizobium meliloti 2011	2/35	25/2076	0.065027	0.498543	0.479148	SM2011_c03208/SM2011_c03211	2
smel01230	Metabolism	Global and overview maps	smel01230	Biosynthesis of amino acids - Sinorhizobium meliloti 2011	5/35	141/2076	0.08416	0.51473	0.494706	SM2011_c00042/SM2011_c03091/SM2011_c03826/SM2011_c03858/SM2011_b21494	5
smel00220	Metabolism	Amino acid metabolism	smel00220	Arginine biosynthesis - Sinorhizobium meliloti 2011	2/35	30/2076	0.089518	0.51473	0.494706	SM2011_c03091/SM2011_c03826	2
smel00330	Metabolism	Amino acid metabolism	smel00330	Arginine and proline metabolism - Sinorhizobium meliloti 2011	2/35	38/2076	0.133218	0.667146	0.641193	SM2011_c03091/SM2011_b21494	2
smel01240	Metabolism	Global and overview maps	smel01240	Biosynthesis of cofactors - Sinorhizobium meliloti 2011	5/35	167/2076	0.145032	0.667146	0.641193	SM2011_c00005/SM2011_c00042/SM2011_c01777/SM2011_c03172/SM2011_c03211	5
smel00643	Metabolism	Xenobiotics biodegradation and metabolism	smel00643	Styrene degradation - Sinorhizobium meliloti 2011	1/35	12/2076	0.185014	0.686474	0.659769	SM2011_c03208	1
smel00740	Metabolism	Metabolism of cofactors and vitamins	smel00740	Riboflavin metabolism - Sinorhizobium meliloti 2011	1/35	12/2076	0.185014	0.686474	0.659769	SM2011_c01777	1
smel00543	Metabolism	Glycan biosynthesis and metabolism	smel00543	Exopolysaccharide biosynthesis - Sinorhizobium meliloti 2011	1/35	14/2076	0.212426	0.686474	0.659769	SM2011_b20946	1
smel00130	Metabolism	Metabolism of cofactors and vitamins	smel00130	Ubiquinone and other terpenoid-quinone biosynthesis - Sinorhizobium meliloti 2011	1/35	16/2076	0.238942	0.686474	0.659769	SM2011_c03211	1
smel00290	Metabolism	Amino acid metabolism	smel00290	Valine, leucine and isoleucine biosynthesis - Sinorhizobium meliloti 2011	1/35	18/2076	0.26459	0.686474	0.659769	SM2011_c00042	1
smel00410	Metabolism	Metabolism of other amino acids	smel00410	beta-Alanine metabolism - Sinorhizobium meliloti 2011	1/35	18/2076	0.26459	0.686474	0.659769	SM2011_b21186	1
smel00230	Metabolism	Nucleotide metabolism	smel00230	Purine metabolism - Sinorhizobium meliloti 2011	3/35	108/2076	0.273036	0.686474	0.659769	SM2011_c00815/SM2011_c00495/SM2011_b20874	3
smel01503	Human Diseases	Drug resistance: antimicrobial	smel01503	Cationic antimicrobial peptide (CAMP) resistance - Sinorhizobium meliloti 2011	1/35	20/2076	0.289397	0.686474	0.659769	SM2011_b20838	1
smel00780	Metabolism	Metabolism of cofactors and vitamins	smel00780	Biotin metabolism - Sinorhizobium meliloti 2011	1/35	21/2076	0.301494	0.686474	0.659769	SM2011_c00005	1
smel00785	Metabolism	Metabolism of cofactors and vitamins	smel00785	Lipoic acid metabolism - Sinorhizobium meliloti 2011	1/35	21/2076	0.301494	0.686474	0.659769	SM2011_c02047	1
smel00020	Metabolism	Carbohydrate metabolism	smel00020	Citrate cycle (TCA cycle) - Sinorhizobium meliloti 2011	1/35	22/2076	0.31339	0.686474	0.659769	SM2011_c00149	1
smel00400	Metabolism	Amino acid metabolism	smel00400	Phenylalanine, tyrosine and tryptophan biosynthesis - Sinorhizobium meliloti 2011	1/35	25/2076	0.347911	0.692348	0.665415	SM2011_c03858	1
smel00670	Metabolism	Metabolism of cofactors and vitamins	smel00670	One carbon pool by folate - Sinorhizobium meliloti 2011	1/35	25/2076	0.347911	0.692348	0.665415	SM2011_c02047	1
smel00770	Metabolism	Metabolism of cofactors and vitamins	smel00770	Pantothenate and CoA biosynthesis - Sinorhizobium meliloti 2011	1/35	27/2076	0.369983	0.692348	0.665415	SM2011_c00042	1
smel00061	Metabolism	Lipid metabolism	smel00061	Fatty acid biosynthesis - Sinorhizobium meliloti 2011	1/35	28/2076	0.380744	0.692348	0.665415	SM2011_c00005	1
smel00360	Metabolism	Amino acid metabolism	smel00360	Phenylalanine metabolism - Sinorhizobium meliloti 2011	1/35	29/2076	0.391327	0.692348	0.665415	SM2011_c03211	1
smel00640	Metabolism	Carbohydrate metabolism	smel00640	Propanoate metabolism - Sinorhizobium meliloti 2011	1/35	35/2076	0.451231	0.706592	0.679104	SM2011_b21186	1
smel01200	Metabolism	Global and overview maps	smel01200	Carbon metabolism - Sinorhizobium meliloti 2011	3/35	147/2076	0.456045	0.706592	0.679104	SM2011_c02047/SM2011_c00149/SM2011_a0257	3
smel00280	Metabolism	Amino acid metabolism	smel00280	Valine, leucine and isoleucine degradation - Sinorhizobium meliloti 2011	1/35	36/2076	0.460642	0.706592	0.679104	SM2011_c00042	1
smel01212	Metabolism	Global and overview maps	smel01212	Fatty acid metabolism - Sinorhizobium meliloti 2011	1/35	37/2076	0.469896	0.706592	0.679104	SM2011_c00005	1
smel00860	Metabolism	Metabolism of cofactors and vitamins	smel00860	Porphyrin metabolism - Sinorhizobium meliloti 2011	1/35	40/2076	0.496741	0.706592	0.679104	SM2011_c03172	1
smel00270	Metabolism	Amino acid metabolism	smel00270	Cysteine and methionine metabolism - Sinorhizobium meliloti 2011	1/35	42/2076	0.513899	0.706592	0.679104	SM2011_c00042	1
smel00650	Metabolism	Carbohydrate metabolism	smel00650	Butanoate metabolism - Sinorhizobium meliloti 2011	1/35	42/2076	0.513899	0.706592	0.679104	SM2011_b21186	1
smel01210	NA	NA	smel01210	2-Oxocarboxylic acid metabolism - Sinorhizobium meliloti 2011	1/35	43/2076	0.522263	0.706592	0.679104	SM2011_c00042	1
smel01250	Metabolism	Global and overview maps	smel01250	Biosynthesis of nucleotide sugars - Sinorhizobium meliloti 2011	1/35	46/2076	0.546527	0.716405	0.688535	SM2011_c00231	1
smel00520	Metabolism	Carbohydrate metabolism	smel00520	Amino sugar and nucleotide sugar metabolism - Sinorhizobium meliloti 2011	1/35	48/2076	0.562033	0.716405	0.688535	SM2011_c00231	1
smel02030	Cellular Processes	Cell motility	smel02030	Bacterial chemotaxis - Sinorhizobium meliloti 2011	1/35	50/2076	0.577023	0.716405	0.688535	SM2011_c03090	1
smel00620	Metabolism	Carbohydrate metabolism	smel00620	Pyruvate metabolism - Sinorhizobium meliloti 2011	1/35	53/2076	0.598579	0.716405	0.688535	SM2011_c00149	1
smel00680	Metabolism	Energy metabolism	smel00680	Methane metabolism - Sinorhizobium meliloti 2011	1/35	55/2076	0.612352	0.716405	0.688535	SM2011_a0257	1
smel00260	Metabolism	Amino acid metabolism	smel00260	Glycine, serine and threonine metabolism - Sinorhizobium meliloti 2011	1/35	59/2076	0.638535	0.716405	0.688535	SM2011_c02047	1
smel01232	Metabolism	Global and overview maps	smel01232	Nucleotide metabolism - Sinorhizobium meliloti 2011	1/35	59/2076	0.638535	0.716405	0.688535	SM2011_c00815	1
smel00630	Metabolism	Carbohydrate metabolism	smel00630	Glyoxylate and dicarboxylate metabolism - Sinorhizobium meliloti 2011	1/35	74/2076	0.722264	0.791051	0.760278	SM2011_c02047	1
smel01120	Metabolism	Global and overview maps	smel01120	Microbial metabolism in diverse environments - Sinorhizobium meliloti 2011	5/35	360/2076	0.752049	0.793367	0.762504	SM2011_c00149/SM2011_c03172/SM2011_c03208/SM2011_a0257/SM2011_b21186	5
smel00970	Genetic Information Processing	Translation	smel00970	Aminoacyl-tRNA biosynthesis - Sinorhizobium meliloti 2011	1/35	82/2076	0.758873	0.793367	0.762504	SM2011_c03172	1
smel02020	Environmental Information Processing	Signal transduction	smel02020	Two-component system - Sinorhizobium meliloti 2011	1/35	158/2076	0.938854	0.959717	0.922383	SM2011_c03090	1
smel02010	Environmental Information Processing	Membrane transport	smel02010	ABC transporters - Sinorhizobium meliloti 2011	1/35	369/2076	0.999005	0.999005	0.960142	SM2011_c00185	1
