## Supplemental Table 5 for "Early posttranscriptional response to tetracycline exposure in a gram-negative soil bacterium reveals unexpected attenuation mechanism of a DUF1127 gene"

### Sheet: Oligo
Primer Name	Primer Sequence	Description
NheI-P_SymBDUF1127-fwd	GCTAGCCGCAATAATGGCGGAGATCGATG	Forward primer targeting positions -236 to -214 (+1 is the TSS) in respect to the duf11271 transcript; used for cloning of promoter and translational fusions in pRS1-SD-egfp und pRS1-'egfp
BamHI-P_SymBDUF1127-rev	CGGGATCCATGAGGTGATCCTTGCACGAG	Reverse primer targeting positions -219 to +2 (+1 is the TSS) in respect to the duf11271 transcript; used for the construction of the promoter fusion plasmid pP-DUF11271 (cloning in pRS1-SD-egfp)
BamHI-SymBDUF1127(10CD)-rev	CGGGATCCTTCGACAACTATAGCTTGTGGTTCAC	Reverse primer used for cloning of duf11271 translational fusions containing 10 codons of the gene; construction of pT-DUF11271 and pDUF'-SPA; cloning in pRS1-'egfp and pSW1
NheI-P_PhaP1-fwd	CGGCTAGCCAATGTCGATGAAGGGGTACTGT	Forward primer used for construction of pP-PhaP1 and pT-PhaP1; cloning in pRS1-SD-egfp und pRS1-'egfp
BamHI-P-PhaP1-rev	CGGGATCCATGGCCGTTCTATAGCCGATT	Reverse primer used for construction of pP-PhaP1
BamHI-PhaP1(10CD)-rev	CGGGATCCAAATGCGTCTTCGGTCTTCCT	Reverse primer used for construction of pT-PhaP1
NheI_P_RS24515_fwd	GCTAGCGATCCATCGATGAGGGGGA	Forward primer used for construction of pP-DUF11272 and pT-DUF11272; cloning in pRS1-SD-egfp und pRS1-'egfp
BamHI_P_RS24515_rev	GGATCCTATAGCCTTTCTATCGGATGCTC	Reverse primer used for construction of pP-DUF11272
BamHI_RS24515-CDS_rev	GGATCCTTGGTCCGTCTTATGTACTGCA	Reverse primer used for construction of pT-DUF11272
BamHI-DUF1127-rev	GGATCCATCCGGGCGCCCTGCCTT	Reverse primer for construction of pDUF11271-SPA
2024_IGR_Term-proof-1_fwd	TGACGGGATCATTGTTCGCATTTTTGCGT	Forward primer for construction of pMut.192-194-DUF'-SPA
2024_IGR_Term-proof-1_rev	GAACAATGATCCCGTCATCCGGTCACGTC	Reverse primer for construction of pMut.192-194-DUF'-SPA
sORF-DUF1127_IGR_Mut1_up_rev	GTCATCCGGTCACGTCAGGTTCAGTAGCGGCTGAAACGAGATG	Forward primer for construction of pΔ1-DUF'-SPA
sORF-DUF1127_IGR-Mut1_down_fwd	CATCTCGTTTCAGCCGCTACTGAACCTGACGTGACCGGATGAC	Reverse primer for construction of pΔ1-DUF'-SPA
sORF-DUF1127_IGR-Mut2_up_rev_new	CGTGCGGATGCGGAACGCTAAAAAGGGGATCGCCAAATGGCG	Forward primer for construction of pΔ2-DUF'-SPA
sORF-DUF1127_IGR-Mut2_down_fwd_new	CGCCATTTGGCGATCCCCTTTTTAGCGTTCCGCATCCGCACG	Reverse primer for construction of pΔ2-DUF'-SPA
sORF-DUF1127_IGR_Mut3_up_rev	GTTCACGCATGACTGTCCGTCCCGCAAAAATGCGAACAATCGCCC	Forward primer for construction of pΔ3-DUF'-SPA
sORF-DUF1127_IGR-Mut3_down_fwd	GGGCGATTGTTCGCATTTTTGCGGGACGGACAGTCATGCGTGAAC	Reverse primer for construction of pΔ3-DUF'-SPA
duf1_121-8_mutFw	GCTACTGAGTATTGGTTCACAAGCCCGCAATTCCG	Forward primer for construction of pMut.121-128-DUF'-SPA
duf1_121-8_mutRv	GCTTGTGAACCAATACTCAGTAGCGGCTGAAACGA	Reverse primer for construction of pMut.121-128-DUF'-SPA
BamHI-SEP-26-rev	GGATCCGTAGCGGCTGAAACGAGATGC	Reverse primer for construction of p-uORF-SPA
SEP26_ATG-TAG_fwd	GGCGTAAGTAGGATTCCAATCTCGTGTT	Forward primer for construction of pM1/Stop-DUF'-SPA
SEP26_ATG-TAG_rev	GAATCCTACTTACGCCTCCTCTGATTTGA	Reverse primer for construction of pM1/Stop-DUF'-SPA
sORF26-C11Stop-Fw	GCCTCTGAGGCGGAACGGCTATCACGC	Forward primer for construction of pC11/Stop-DUF'-SPA
sORF26-C11Stop-Rv	TTCCGCCTCAGAGGCGCACAAACACGA	Reverse primer for construction of pC11/Stop-DUF'-SPA
sORF26_A15-Stop_fwd	CGGAACGTGAATCACGCCTTCGATGCGTA	Forward primer for construction of pA15/Stop-DUF'-SPA
sORF26_A15-Stop_rev	GCGTGATTCACGTTCCGCCGCAGAGGCGC	Reverse primer for construction of pA15/Stop-DUF'-SPA
sORF26_T17-Stop_fwd	GGCTATCTAGCCTTCGATGCGTAGCGCA	Forward primer for construction of pT17/Stop-DUF'-SPA
sORF26-T17-Stop_rev	CGAAGGCTAGATAGCCGTTCCGCCGCAG	Reverse primer for construction of pT17/Stop-DUF'-SPA
sORF26_scramble-mut_fwd	TCGAGCTCTCGTCCGGCAACCATGCGTTTCAGCCGCTACTGATC	Forward primer for construction of pCd.17-24scramble-DUF'-SPA
sORF26_scramble-mut_rev	CATGGTTGCCGGACGAGAGCTCGAGATAGCCGTTCCGCCGCAG	Reverse primer for construction of pCd.17-24scramble-DUF'-SPA
uORF1_Del-S3-L10_Fwd	CAGAGGAGGCGTAAGATGGATTGCGGCGGAACGGCTATCACGC	Forward primer for construction of pΔ37-60
uORF1_Del-S3-L10_Rev	GCGTGATAGCCGTTCCGCCGCAATCCATCTTACGCCTCCTCTG	Reverse primer for construction of pΔ37-60
uORF1_S3-L10-ch_Fwd	TGGATTCGAATCTGGTGTTTGTGAGGCTGTGCGGCGGAACGGCTATCA	Forward primer for construction of pSyn.mut.37-60
uORF1_S3-L10-ch_Rev	CGCCGCACAGCCTCACAAACACCAGATTCGAATCCATCTTACGCCTCC	Reverse primer for construction of pSyn.mut.37-60
Del-20-35nt_fwd	CTCATCCGCAATTCAAATCAGATTCCAATCTCGTGTTTGTGC	Forward primer for construction of pΔ18-33nt
Del-20-35nt_rev	GCACAAACACGAGATTGGAATCTGATTTGAATTGCGGATGAG	Reverse primer for construction ofpΔ18-33nt
Universal miRNA Cloning Linker (NEB)	rAppCTGTAGGCACCATCAAT–NH2	Used for ligation to RNA 3' ends For 3' RACE
3‘-RACE_Rev_RT-PCR	GACCACCGACAGATTGATGGTGCCTAC	Used for 3' RACE
3‘-RACE_Fwd_RT-PCR	ATCCGCAATTCAAATCAGAGGAG	Used for 3' RACE
3‘-RACE_Rev_nested-PCR	CCGACAGATTGATGGTGC	Primers used for nested PCR on RT-qPCR template in 3' RACE
qRT2-SymB-DUF1127-fwd	GGTCGATGAACTTTACCGGA	Used for RT-qPCR of duf11271
qRT2-SymB-DUF1127-rev	CCTGAATGAAGGCGCCTATG	Used for RT-qPCR of duf11271
qRT_IGR+DUF1127-1_fwd_2	GGATGACGGGGCGATTGTTC	Used for validation of half-life measurement by RT-qPCR of duf11271
qRT_IGR+DUF1127-1_rev_2	TCCGGTAAAGTTCATCGACC	Used for validation of half-life measurement by RT-qPCR of duf11271
qRT_SEP26+sRNA_fwd	TCCAATCTCGTGTTTGTGCG	Used for RT-qPCR of uORF1
qRT_SEP26+sRNA_rev	GAACAATCGCCCCGTCATC	Used for RT-qPCR of uORF1
qRT_RS24515_fwd	ATCGAGCCAGGGTCTTGC	Used for RT-qPCR of RS24515 (duf11272)
qRT_RS24515_rev	TGTACTGCATCATCGACGGA	Used for RT-qPCR of RS24515 (duf11272)
qRT_RS36240_fwd	CCTCACCATTATCAGCCTGC	Primers used for RT-qPCR of RS36240
qRT_RS36240_rev	TCAGAGTTTGGCTTGGCAGT	Primers used for RT-qPCR of RS36240
qRT_RS18160_fwd	TGAAGCTTTTGACCATCGCA	Primers used for RT-qPCR of RS18160
qRT_RS18160_rev	CATTTCCGCTCGATCTTGCA	Primers used for RT-qPCR of RS18160
PhaP1-Fw	GCCTACGCCAAGATGAAGAC	Used for RT-qPCR of phaP1
PhaP1-Rv	GTCTGCAGTTCGACGAGTTC	Used for RT-qPCR of phaP1
qRT_PhaP1_neu_2_fwd	ACGCATTTTCCCTCTCTTTC	Used for validation of half-life measurement by RT-qPCR of phaP1
qRT_PhaP1_neu_2_rev	AGCTTCCATGTGCGAGAG	Used for validation of half-life measurement by RT-qPCR of phaP1
Sso41-qPCR-Fw	GCATCCAAGGCACCTATCTC	Used for RT-qPCR of rrp41 mRNA from S. solfataricus
Sso41-qPCR-Rv	GGAGGCGGCCATTAATGAAA	Used for RT-qPCR of rrp41 mRNA from S. solfataricus
qRT metZ fwd	ACACCAAGGTCTTCTTCCTC	Used for metZ RT-qPCR
qRT metZ rev	CGTCTACCCACTGCTTGTC	Used for metZ RT-qPCR
qRT_ppiD_fwd	TGACCGAGCAGGATTACATC	Used for RT-qPCR of ppiD
qRT_ppiD_rev	CCAGCTTGATGTAGCTGATC	Used for RT-qPCR of ppiD
qRT_moeA_fwd	CAGATCATCGCTTCGAACAG	Used for RT-qPCR of moeA
qRT_moeA_rev	GCCAGAAATCAAGCGTCATG	Used for RT-qPCR of moeA
qRT_moeA_neu_2_fwd	CTTTCGACAATTCCGCGA	Used for validation of half-life measurement by RT-qPCR of moeA
qRT_moeA_neu_2_rev	CCGTGTCTTCCTGAATGATG	Used for validation of half-life measurement by RT-qPCR of moeA
qRT_SPA_fwd	AAGAACTTCATCGCGGTCTC	Used for RT-qPCR of spa tag mRNA reporter
qRT_SPA_rev	CTTGTAGTCGATGTCGTGGTC	Used for RT-qPCR of spa tag mRNA reporter
NB-SymB8816	AGCCTTGGATCAGTAGCGGCTG	Northern Blot probe directing the uORF-sRNA (NB1)
NB-SymB-DUF1127	CATCCGATTCGACAGATGGGTGATCT	Northern Blot probe directing the duf11271 mRNA
sORF-DUF-IGR-Probe	GTGACGCAGCCAGGTCCTTTCGAG	Northern Blot probe directing the IGR between the uORF and duf11271 (NB2)
NB-FLAG	GTGGTCCTTGTAGTCGCCGTCGTG	Northern Blot probe directing the spa mRNA reporter
