## Supplemental Table 6 for "Early posttranscriptional response to tetracycline exposure in a gram-negative soil bacterium reveals unexpected attenuation mechanism of a DUF1127 gene"

### Sheet: Plasmid
Name	Description	Reference
pJET1.2/blunt	Cloning vector, Ampr	Thermo Fischer Scientific
pRS1-SD-egfp	Contains a Shine-Dalgarno sequence and egfp, which are not preceded by a promoter; suitable for promoter fusions; Gmr	Scheuer et al., 2022
pRS1-'egfp	Contains a truncated egfp lacking the first two codons; does not contain a promoter nor a Shine-Dalgarno sequence; suitable for translational fusions under the promoter of the gene of interest; Gmr	Scheuer et al., 2022
pSW1	Contains a linker and SPA tag encoding sequence followed by a transcriptional terminator; does not contain a promoter nor a Shine-Dalgarno sequence; suitable for translational fusions under the promoter of the gene of interest; Gmr	Hadjeras et al., 2023
pP-DUF11271	pRS1-sSD-egfp derivative, promoter fusion, contains the -236 to +3 (+1 ist the TSS) region of duf11271 (SM2011_RS13250)	This work
pT-DUF11271	pRS1-'egfp derivative, translational fusion, contains the -236 to +309 (+1 ist theTSS) region of duf11271 and thus the promoter, the leader region and the first 10 codons of duf11271 fused to egfp	This work
pP-PhaP1	pRS1-sSD-egfp derivative, promoter fusion with egfp, contains the -216 to +3 (+1 ist the TSS) region of phaP1 (SM2011_RS17980)	This work
pT-PhaP1	pRS1-'egfp derivative, translational fusion, contains the promoter, the leader region and the first 10 codons of phaP1 fused to egfp	This work
pP-DUF11272	pRS1-sSD-egfp derivative, promoter fusion with egfp, contains the -209 to +3 (+1 ist the transcription start site) region of duf11272 (SM2011_RS24515)	This work
pT-DUF11272	pRS1-'egfp derivative, translational fusion, contains the promoter, the leader region and the duf11272 CDS fused to egfp	This work
pDUF11271-SPA	pSW1 derivative, contains the promoter, the leader region and the CDS of duf11271 fused to a linker and a SPA-tag encoding sequence	This work
pDUF11272-SPA	pSW1 derivative, contains the promoter, the leader region and the CDS of duf11272 fused to a linker and a SPA-tag encoding sequence	This work
pDUF'-SPA	pSW1 derivative, contains the -236 to +309 (+1 ist theTSS) region of duf11271 and thus the promoter, the leader region and the first 10 codons of duf11271 fused to a a linker and a SPA-tag encoding sequence	This work
pMut.192-194-DUF'-SPA	pDUF'-SPA derivative with mutations at positions 192-194 of the duf11271 transcript (+1 ist the TSS)	This work
pΔ1-DUF'-SPA	pDUF'-SPA derivative with a deletion of nt 122-168 (+1 ist the TSS) in the IGR between the uORF and duf11271	This work
pΔ2-DUF'-SPA	pDUF'-SPA derivative with a deletion of nt 170-209 (+1 ist the TSS) in the IGR between the uORF and duf11271	This work
pΔ3-DUF'-SPA	pDUF'-SPA derivative with a deletion of nt 213-267 (+1 ist the TSS) in the IGR between the uORF and duf11271	This work
pMut.121-128-DUF'-SPA	DUF'-SPA derivate with TCCAAGGC to GTATTGGT mutation of nt +121 to +128 (+1 ist the TSS) in the IGR between the uORF and duf11271	This work
p-uORF-SPA	pSW1 derivative, contains the -237 to +118 (+1 ist the TSS) region of the 11271 transcript and thus the promoter and the uORF-CDS fused to a linker and a SPA-tag encoding sequence	This work
pM1/Stop-DUF'-SPA	DUF'-SPA derivate with a start to stop mutation in the uORF	This work
pC11/Stop-DUF'-SPA	DUF'-SPA derivate with a stop mutation at codon 11 in the uORF	This work
pA15/Stop-DUF'-SPA	DUF'-SPA derivate with a stop mutation at codon 15 in the uORF	This work
pT17/Stop-DUF'-SPA	DUF'-SPA derivate with a stop mutation at codon 17 in the uORF	This work
pCd.17-24scramble-DUF'-SPA	DUF'-SPA derivate with codons 17 to 24 of the uORF scrambled	This work
pΔ37-60	DUF'-SPA derivate with codons 3 to 10 of the uORF deleted (transcript nt 37 to 60 deleted)	This work
pSyn.mut.37-60	DUF'-SPA derivate with synonymous mutations in codons 3 to 10 of the uORF; cytosines were exchanged for purines	This work
pΔ18-33nt	DUF'-SPA derivate with nt +18 to +33 (+1 ist the TSS) deleted; the RBS of the uORF was deleted	This work
TSS: transcription start site
CDS: coding sequence
SD: Shine-Dalgarnio sequence
nt: nucleotide
